# 4D multimodal wound healing atlas reveals organ-level controls of repair phase transitions

**DOI:** 10.64898/2026.01.15.699736

**Authors:** Jonathan Chin Cheong, Simon Van Deursen, Dreyton Amador, Shannon Hiner, Yvon Woappi

## Abstract

Deep skin wounds demand tightly coordinated communication across diverse tissue systems, yet knowledge of the molecular logic governing organ-scale injury response remains incomplete. Existing wound atlases profile fragments of this process, capturing limited tissue groups and healing phases, obscuring how whole organs synchronize repair. Here, we present the Organ-Scale Wound Healing Atlas (OWHA), a 4D multimodal omnibus that integrates snRNA-seq, scRNA-seq, CITE-seq and high-definition spatial transcriptomics to reconstruct the complete spatial and temporal choreography of mammalian wound healing at single cell resolution. OWHA profiles over 725,000 murine single-cell and spatial transcriptomes encompassing the entire wound healing process from early to late healing phases across the vast skin microanatomical tissue niches. This omnibus overcomes long-standing technical limitations, enabling robust resolution of adipocytes, Schwann cells, fragile epithelial intermediates, and over 100 precisely annotated cell states, including populations missed in prior wound databases. This revealed that wound repair proceeds through sharp transcriptional and cellular inflection points driven by Central Orchestrator populations that coordinate healing via synchronized transcriptional activation and direct cross-tissue signaling. Key among these is a *Sox6*^+^ *Tspear*^+^ *Il20ra*^+^ keratinocyte subpopulation (Basal IV), detectable only through snRNA-seq but entirely missed by conventional wound atlasing. After injury, Basal IV cells deviate from canonical differentiation programs and adopt a neurovasculogenic signaling state during the proliferation phase, forming a transient spatially privileged regulatory hub at the wound edge. This epithelial-anchored niche spatially aligns Basal IV keratinocytes with proliferative endothelial cells, Pericytes, and Repair Schwann Cells, synchronizing re-epithelialization, angiogenesis, and neurite guidance. Mechanistically, this is orchestrated by a conserved Sema3C–Nrp1/Nrp2 axis that coordinates epithelial–vascular–neuronal crosstalk at the wound site. Cross-species integration confirms that the Basal IV/SEMA3C axis is conserved in human skin, yet undetected by conventional scRNA-seq human atlases due to dissociation-induced artifacts – underscoring the critical need for multimodal atlasing to accurately capture organ-scale physiology. Notably, the Basal IV/SEMA3C circuitry is selectively disrupted in human diabetic wounds, but topical Sema3C treatments restores peri-wound angiogenic sprouting and accelerates re-epithelialization of diabetic ulcers *in vivo*. OWHA establishes the first 4D, organ-scale molecular blueprint of mammalian wound healing, creating a foundational platform for decoding systems-level principles of repair and regeneration for tissue wounds.
