## Supplementary material for "4D multimodal wound healing atlas reveals organ-level controls of repair phase transitions": Table S3

### Sheet: Sheet1
tissueType	cellName	geneSymbolmore1	geneSymbolmore2	shortName	Citations
Skin	Basal Keratinocytes	Krt14,Krt5,Col17a1,Itga6,Trp63
Skin	Suprabasal Keratinocytes	Krt10,Krt1,Krtdap,Trp63,Dsp
Skin	uHF Keratinocytes	Krt79,Krt17,Nebl,Skint3
Skin	IRS Keratinocytes	Krt71,Krt27,Tchh
Skin	OB Keratinocytes	Cd34,Lgr5,Tenm2,Creb5,Bnc2
Skin	Sebocytes	Akr1c18,Pparg,Krt14,Acacb,Far2	Adipoq,Plin1,Plin4,Acvr1c,Lipe
Skin	Cycling epidermal cells	Lef1,Znrf3,Maml3,Sox5,Bnc2
Skin	Fibroblasts	Pdgfra,Lum,Dcn,Col1a2,Enpp2	Ptprc
Skin	Myofibroblasts	Acta2,Runx2,Postn,Lrrc15,Pdgfra,Lum,Col1a2	Rgs4,Rgs5,Cspg4,Pdgfrb
Skin	Macrophages	Ptprc, Lyz2, Itgam,C3ar1,Pf4,Arg1,Acp5,Mrc1,C1qa	Retnlg,Csf3r,S100a8,S100a9
Skin	Dendritic cells	Ptprc, Itgax, H2-Aa, Lyz2,Cd74
Skin	Langerhans cells	Cd207,Lpar3,Ptprc,Cd74,Runx3
Skin	Neutrophils	Retnlg,Csf3r,Acod1,S100a8,S100a9,Cd14	Cd200r3,Gata2,C3ar1
Skin	Granulocytes	Cd200r3,Gata2,Cpa3,Hdc,Cyp11a1	Acod1,S100a8,S100a9,Cd14,Retnlg
Skin	T cells	Tox,Cd3e,Trdc,Icos
Skin	Endothelial cells	Pecam1,Aqp1,Egfl7,Ecscr,Cdh5	Lyve1,Mmrn1,Prox1,Pard6g
Skin	Lymphatic Endothelial cells	Pecam1, Lyve1,Prox1,Mmrn1,Pard6g
Skin	Pericytes	Cspg4,Rgs4,Rgs5,Pdgfrb,Acta2
Skin	Schwann cells	Sox10,Cnp,Mpz,Gpr17,Mbp
Skin	Melanocytes	Mlana,Dct,Tyr,Tyrp1,Pmel
Skin	Adipocytes	Adipoq,Plin1,Plin4,Acvr1c,Lipe
Skin	Skeletal Muscle	Neb,Mylpf,Acta1
Skin	Red blood cells	Alas2,Hba-a1,Hba-a2
Immune	Monocytes	Adgre1,Itgam,Ly6c1,Ly6c2,Csf1r,Ccr2,Cx3cr1,Sell,Itga2,Fcgr3,Pecam1,Cd31,Spn,Cd25	Itgax,Ly6g,Klrb1c,Thy1,Cd74	Mono
Immune	Monocyte-derived Macrophages	Adgre1,Itgam,Fcgr1,Cd68,Lyz2,Ly6c,Plac8,Cd36,Cd14,Ccr2,Cx3cr1,Cd80,Cd86,Ccr5,Itgal,Csfr1,Siglec3,Tlr2,Tlr4,Itgax,Cd209a		moMφ
Immune	Tissue Resident Macrophages	Cxcl8,Cd163,Chil3,Adgre1,Mrc1,Csf1r,Myb,Itgam,Clec7a,Clec6a,Clec10a,Ptgs2,Mertk,Fcgr1	Cx3cr1,Ccr2,Lyz2,Cd74	trMφ
Immune	Inflammatory Macrophages	Adgre1,Itgam,Cd80,Cd86,Nos2,Tnf,Il1b,Il6,Il8,Il12,Tlr4,Csf1r	Cd163,Arg1,Mrc1,Vegfa	M1-Mφ
Immune	Tissue-repair Macrophages	Itgam,Adgre1,Cd163,Csf1r,Mrc1,Mgl2,Arg1,Folr2,Apoe,Mmp9,Vegfa,Pparg,Mmp10,Tgfb1,Il10,Cox2,Egf,Trem2	Tnf,Il1b,Cd86	M2-Mφ	https://www.cell.com/cell-stem-cell/pdf/S1934-5909(20)30105-3.pdf
Immune	Myeloid-derived Suppressor cells	Ccr2,Itgam,Il4ra,Itga4,Ly6c,Csf1r,Tgfb1,Il10,Mmp9,Vegfa,Arg1	Itgax,Adgre1,Cd74	MDSC
Immune	Monocyte-derived Dendritic cells	Ccr2,Cx3cr1,Cd74,Ly6c,Sirpa,Cd4,Cd80,Cd86,Itgam,Itgax,Cd209a,Cd209d,Wfdc17	Cd3e,Fcgr1,Cd14,Cd207,Adgre1	moDC
Immune	Langerhans cells	Cd207,Epcam,Cd24a,Itgam,Itgax,Cd209a,Ly75,Adgre1,Cd74,Sirpa,Runx3,Id2,Cdh1	Itgae,Clec9a,Xcr1,Mgl2,Gr1,Klrb1c,Cd8a	LC
Immune	Plasmacytoid Dendritic cells	Tcf4,Irf7,Irf8,Tlr7,Tlr9,Ptprc,Clec9a,Ly6c,Siglech,Itgax,Sirpa,Bst2,Cd209a	Cd74,Itgam	pDC
Immune	Basophils	Cebpa,Ccr3,Cd69,Cd200r3,Ptgdr2,Fcer1a,Il3ra,Itga2,Itga2b	Cd11c,Cd3e,Kit,Itgb7,Cd74,Cd117	Baso
Immune	Neutrophils	Itgam,Ptprc,Ly6g,Itgb2,Fut4,Mpo,Gr1,Cxcr2,S100a8,S100a9,Cebpd,Cd14,Csf3r,Ltb4	Adgre1,Csfr1,Cd74,Siglecf,C3ar1	Neu	https://www.cell.com/cell-stem-cell/pdf/S1934-5909(20)30105-3.pdf
Immune	Mast cells	Mitf,Cd34,Ptprc,Kit,Cd200r3,Enpp3,Fcer1a,Slc18a2,Cd25	Itgam,Itgax,Itga2,Cd74	Mast
Immune	Eosinophils	Ccr3,Itgam,Adgre1,Il5ra,Itga4,Siglecf,Siglec8,Cd123,Cebpe,Cd69,Cd34,Il1rl1,Gata1,Xbp1,Cd86,Ccr3,Thbs4	Ly6g,Gr1,Cd16,Fcgr3,	Eos
Immune	Type 1 Innate Lymphoid cells	Itga1,Cd69,Il2rb,Il7ra,Klrb1c,Tbx21,Tnf,Ifng,Icos,Il1r1,Il12rb2,Ncr1	Itgam,Fcer1,Cd4,Cd3e,Cd3g,Cd3d,Cd8a,Cd8b1,Kit,Il2ra,Eomes,Il1rl1,Ptgdr2,Il23r	ILC1
Immune	Type 2 Innate Lymphoid cells	Gata3,Areg,Cd25,Il2ra,Thy1,Kit,Icos,Il7ra,Il1rl1,Ly6a,Il4,Crlf2,Il17rb,Ptgdr2	Itgam,Fcer1,Il12rb,Ncr1,Cd4,Cd3e,Cd3g,Cd3d,Cd8a,Cd8b1	ILC2
Immune	Type 3 Innate Lymphoid cells	Thy1,Kit,Il7ra,Il1r1,Il12rb2,Il23r,Ncam1,Ncr2,Tbx21,Rorc,Ahr,Ifng,Il22,Tnf,Lta,Ly6a,Csf2	Itgam,Ly6g,Cd4,Cd3e,Cd3g,Cd3d,Cd8a,Cd8b1,Ccr6,Il2ra,	ILC3
Immune	Natural Killer cells	Itgam,Cd27,Il2rb,Itga2,Klra8,Klra7,Klrb1c,Tbx21,Eomes,Ncr1,Gzmb,Prf1,Gnly,Ifng,Ncam1,Fcgr3,Klrg1,Nkg7	Cd3e,Cd3g,Cd3d,Cd4,Cd8a,Cd8b1,Trdc, Il7r	NK
Immune	Natural Killer-T cells	Cd3e,Cd3g,Cd3d,Klrb1c,Nkg7,Tbx21,Klra7,Klra8,Fcgr3,Ncam1,Gzma,Gzmb,Gzmc,Tcra,Trac,Zbtb16,Gnly,Ifng,Il4,Il2,Ncr1	Cd8a,Cd8b1,Trdc	NKT
Immune	Gamma-delta T cells	Cd3e,Cd3g,Trdc,Tcrgc1,Thy1,Ccr6,Scart1,Cd163l1,Scart2,Klrk1,Cd44,Il23r,Cd69	Cd4,Tcra,Tcrb,Cxcr6	γδT
Immune	Type 1 T cells	Tbx21,Cd4,Cd8b1,Cd8a,Cd3g,Cd3e,Cd3d,Ifng,Stat1,Stat4,Ifngr1,Ifngr2,Il12rb2,Il27ra,Il18ra,Ccr1,Ccr5,Tnf,Il2	Cd14,Cd19,Trdc,Klrb1c,Foxp3	Th1
Immune	Type 2 T cells	Gata3,Il4,Il5,Il13,Cd3g,Cd3e,Cd3d,Cd4,Cd8a,Cd8b1,Ccr3,Ccr4,Ccr8,Cxcr4,Il4ra,Il17rb,Il1lr1,Crlf2,Il10,Il21,Il9	Cd14,Cd19,Trdc,Klrb1c,Foxp3	Th2
Immune	Type 17 T cells	Cd3d,Cd3e,Cd3g,Cd4,Cd8a,Cd8b1,Batf,Irf4,Rora,Rorc,Il17a,Stat3,Ccr4,Ccr6,Il1r1,Il6ra,Il21r,Il23r,Tgfbr2,Il17f,Il21,Il22,Ccl20	Cd14,Cd19,Trdc,Klrb1c,Foxp3	Th17
Immune	T regulatory cells	Foxp3,Cd4,Ctla4,Tgfb1,Il10,Stat5,Cd3e,Cd3g,Cd3d,Cd5,Itgae,Tnfrsf18,Areg,Il2ra	Cd14,Cd19,Cd8a,Cd8b1,Trdc,Klrb1c	Tregs
Immune	Tissue resident memory T cells	Cd69,Itgae,Cxcr6,Cd3e,Cd3g,Cd3d,Cd4,Cd8a,Cd8b1,Zfp683,Blimp1,Bcl2,Runx3	Ccr7,Sell,Klrb1c,Foxp3	TRM
Immune	Naïve T cells	Ccr7,Ptprc,Cd3e,Cd3d,Cd3g,Sell	Cd95,Cd44,Trdc,Klrb1c	nT
Immune	Central Memory T cells	Ccr7,Sell,Cd3e,Cd3g,Cd3d,Cd4,Cd8a,Cd8b1,Ccr4,Cd44,Il7ra	Klrb1c	Tcm
Immune	CD8+ Effector T cells	Cd3e,Cd3g,Cd3d,Cd8a,Cd8b1,Cd27,Tcf7,Cd44,Gzma,Gzmb,Gzmc,Gnly	Cd4,Sell,Trdc,Klrb1c	CD8+ Teff
Immune	B cells	Cd19,Cd9,Cd21,Ighd,Ighm,Cd40	Cd3e,Cd3g,Cd4,Cd8a,Cd8b1	B
Immune	Fibrocytes	Cd34,Ptprc,Col1a1,Col1a2,Itgam,Vim,Adgre1	Lyz2,Cd68	Fibrocytes
Immune	conventional type 1 Dendritic cell	Cd207,Xcr1,Itgae,Batf3,Irf8,Cd24a,Clec9a,Tlr3,Cd141,Thbd,Cd74,Btla,Itgax	Itgam,Cx3cr1,Epcam,Sirpa,Cd14,Cdh1,Adgre1	cDC1
Immune	conventional type 2 Dendritic cell	Itgam,Cd301b,Mgl2,Cx3cr1,Sirpa,Irf4,Itgax,Relb,Ccr2,Cd74,Fcer1a,Irf4	Cd207,Epcam,Fcgr1,Xcr1,Ly6c,Cd24a,Itgae,Adgre1	cDC2
Immune	Dendritic Epidermal T cells / γδ T cells	Skint1,Trdc,Cd3e,Cd3g,Cd3d,Igf1,Ahr,Thy1,Ifng,Itgae,Sell,Cd69,Klrk1	Cd4,Tcra,Tcrb,Cd27,Ccr6	DETC/γδT
Immune	OC-like cells	Acp5,Nfatc1,Lyz2,Atp6v0d2,Ctsk
Immune	Red blood cells	Alas2,Hba-a1,Hba-a2,Hbb-bs,Hbb-bt
SimpleImmune	Monocytes	Lyz2,Ly6c2,Ccr2,Itgam,Plac8	Cd3e,Itgax,Cd74,Mrc1,Serpinh1	Monocytes
SimpleImmune	Monocyte-derived Macrophages	Lyz2,Adgre1,Fcgr1,Itgam,C5ar1	Cd3e,Cd163,Mrc1,Arg1,Cd207,Serpinh1	Macrophages
SimpleImmune	Tissue Resident Macrophages	Cd163,Mrc1,Fcgr1,Itgam	Cd3e,Cd80,Cd86,Arg1,Cd207,Lyz2,Serpinh1	Macrophages
SimpleImmune	Monocyte-derived Dendritic cells	Lyz2,H2-Aa,Wfdc17,Ly6c1	Cd3e,Cd207,Epcam,Arg1,Mrc1	DC
SimpleImmune	Langerhans cells	Epcam,Cd207,H2-Aa,Lpar3	Cd3e,Arg1,Mrc1,Lyz2,Ly6c1	LC
SimpleImmune	Plasmacytoid Dendritic cells	Irf8,Clec9a,Siglech	Cd3e,Cd207,Epcam,Arg1,Mrc1	DC
SimpleImmune	conventional type 1 Dendritic cell	Cd207,Xcr1,Irf8	Cd3e,Mgl2,Sirpa,Lyz2,Arg1,Epcam	DC
SimpleImmune	conventional type 2 Dendritic cell	Mgl2,Sirpa,Cd74	Cd3e,Cd207,Epcam,Arg1,Lyz2	DC
SimpleImmune	CCR7+ Dendritic cell	Ccr7,H2-Aa,Cd86,	Cd3e,Cd207,Epcam,Arg1	DC
SimpleImmune	Basophils	Cebpa,Cd200r3,Hdc,Enpp3,Fcer1a,Itga2,Ptgdr2,Gata2	Cd3e,Cd74,Lyz2,Nkg7,Trdc,H2-Aa,Lyz2,Kit,Itgb7	Basophils
SimpleImmune	Neutrophils	Retnlg,Grina,Fcgr3,Asprv1,H2-Q10,Csf3r	Cd3e,Cd74,Lyz2,Nkg7,Trdc,Adgre1,Fcgr1,H2-Aa	Neutrophils
SimpleImmune	Mast cells	Kit,Cd200r3,Enpp3,Gata2,Mitf,Fcer1a	Cd3e,Cd74,Lyz2,Nkg7,Trdc,Adgre1,H2-Aa,Itga2	Mast cells
SimpleImmune	Eosinophils	Siglecf,Il5ra,Itga4,Ccr3	Cd3e,Cd74,Lyz2,Nkg7,Trdc,Adgre1,Csf1r,Fcgr3	Eosinophils
SimpleImmune	Type 1 Innate Lymphoid cells	Icos,Ncr1,Ifng	Cd3e,Cd74,Lyz2,Nkg7,Trdc,Adgre1,H2-Aa	ILC
SimpleImmune	Type 2 Innate Lymphoid cells	Gata3,Thy1,Icos	Cd3e,Cd74,Lyz2,Nkg7,Trdc,Adgre1,H2-Aa	ILC
SimpleImmune	Type 3 Innate Lymphoid cells	Thy1,Il7ra,Rorc	Cd3e,Cd74,Lyz2,Nkg7,Trdc,Adgre1,H2-Aa	ILC
SimpleImmune	Natural Killer cells	Klrb1c,Nkg7,Klre1	Cd3e,Cd74,Lyz2,Trdc,Trac,H2-Aa	NK cells
SimpleImmune	Natural Killer-T cells	Klrb1c,Cd3e,Ncr1	Cd74,Lyz2,Trdc,Trac,H2-Aa	NKT
SimpleImmune	γδ T cells	Trdc,Cd3e,Thy1	Cd74,Lyz2,Trac	Tgd
SimpleImmune	Dendritic Epidermal T cells / γδ T cells	Trdc,Cd3e,Skint1	Cd74,Lyz2,Trac	Tgd
SimpleImmune	T cells	Cd3e,Cd3g,Trac	Trdc,Cd74,Lyz2,Cd207,H2-Aa	T cells
SimpleImmune	T regulatory cells	Cd3e,Foxp3,Ctla4	Trdc,Cd74,Lyz2,Cd207,H2-Aa	T cells
SimpleImmune	Tissue resident memory T cells	Cd3e,Cd69,Itgae	Trdc,Cd74,Lyz2,Cd207,H2-Aa	T cells
SimpleImmune	B cells	Cd19,Cd40,Ighm	Cd3e,Trdc,Trac,Cd74,Lyz2,Cd207	B cells
SimpleImmune	Fibrocytes	Ly6c1,Cd34,Col6a1,Serpinh1	Cd3e,Trdc,Trac,Cd74,Cd207,Epcam	Fibroblasts
SimpleImmune	Epithelial-like cells	Krt5,Krt10,Krt14,Krt15		Epithelial cells
SimpleImmune	Proliferating cells	Mki67		Stem cells
SimpleImmune	Erythrocytes	Alas2,Hba-a1,Hba-a2,Hbb-bs,Hbb-bt
Lymphoid	Tregs	Foxp3, Ctla4, Tgfb1,Trac, Cd3e,Cd3d,Cd3g,Cd4	Trdc,Cd8b1,Cd8a
Lymphoid	NK cells	Nkg7, Klrb1c, Klrb1b, Ncr1,Klrk1,Fcer1g,Xcl1	Cd3e,Cd3g,Cd3d,Trac,Trdc,Foxp3
Lymphoid	NKT	Nkg7, Klrb1c,Cd3e, Cd3d,Cd3g,Klrb1b, Ncr1,Klrk1,Fcer1g,Xcl1	Trdc
Lymphoid	γδ T	Trdc, Cd3e, Cd3g	Trac
Lymphoid	ILC1	Ncr1,Ifng,Tbx21,Il7r	Cd3e,Cd3g,Cd3d,Trac,Trdc,Foxp3		https://www.frontiersin.org/articles/10.3389/fimmu.2022.885642/full#:~:text=Inflammatory%20ILC2s%20that%20express%20both,also%20express%20ICOS%20and%20CCR6.&text=Table%201%20Heterogeneity%20of%20skin%20ILC2.
Lymphoid	ILC2	Gata3,Thy1,Icos,Il1rl1,Il7r,Il18r1,Klrg1	Cd3e,Cd3g,Cd3d,Trac,Trdc,Foxp3	ILC	https://www.cell.com/trends/immunology/fulltext/S1471-4906(20)30186-1?elqTrackId=10cab8fd2660441788c90a3ab4bd10aa#secst0050
Lymphoid	ILC3	Thy1,Il7ra,Il22,Rorc,Icos,Il7r,Ahr	Cd3e,Cd3g,Cd3d,Trac,Trdc,Foxp3	ILC
Lymphoid	Th17	Cd4,Rorc,Rorgt,Il17a,Tmem176a,Tmem176b,Ahr	Cd8a,Cd8b1,Trdc,Fcer1g	ILC
Lymphoid	Th1	Cd4,Tbx21,Ifng,Tnf,Il1b	Cd8a,Cd8b1,Trdc,Nkg7,Fcer1g
Lymphoid	Th2	Cd4,Gata3,Il4,Il13	Cd8a,Cd8b1,Trdc,Nkg7,Fcer1g		https://www.nature.com/articles/s41392-022-01061-4
Lymphoid	Tc17	Cd8a,Cd8b1,Rorc,Rorgt,Il17a,Tmem176a,Tmem176b,Ahr	Cd4,Trdc
Lymphoid	Tc1	Cd8a,Cd8b1,Tbx21,Ifng,Tnf,Il1b	Cd4,Trdc
Lymphoid	Tc2	Cd8a,Cd8b1,Gata3,Il4,Il13	Cd4,Trdc
Lymphoid	Proliferating cells	Mki67
Myeloid	Classical monocytes	Cd14,Itgam,Ly6c1,Ly6c2,Ccr2,Sell,Csf1r,Plac8,Lsp1	Adgre1,Itgax,Cx3cr1,Mrc1,Cd207,Cd80,Cd86
Myeloid	Nonclassical monocytes	Cd14,Itgam,Cx3cr1,Itgax,Plac8,Lsp1,Ly6c2	Adgre1,Ccr2,Sell,Mrc1,Cd207,Cd80,Cd86	Mono
None	Monocyte-derived Dendritic cells	Ccr2,Cx3cr1,Cd74,H2-Aa,Ly6c1,Sirpa,Cd40,Cd80,Cd86,Itgam,Itgax,Cd209a,Cd209d,Wfdc17,Lsp1	Fcgr1,Cd14,Cd207,Adgre1,Mafb,Plac8	MDSC
None	Monocyte-derived Macrophages	Lyz2,Adgre1,Fcgr1,Ly6c1,Itgam,Fcgr2b,Csf1r,Itgal,Mafb,Cd14,Lsp1	Cd3e,Cd163,Mrc1,Arg1,Cd207,Plac8		https://www.cell.com/cell-stem-cell/pdf/S1934-5909(20)30105-3.pdf
Myeloid	M1-like Macrophages	Adgre1,Itgam,Cd80,Cd86,Nos2,Tnf,Il1b,Il12a,Tlr4,Csf1r,Fcgr3,Fcgr2b,H2-Aa,Apoe	Cd163,Arg1,Mrc1,Vegfa,Tgfb1,Il4ra	trMφ
Myeloid	M2-like Macrophages	Itgam,Adgre1,Cd163,Arg1,Fcer1a,Il4ra,Cd200r1,Csf1r,Mrc1,Mgl2,Tgfb1,Il10,Trem2,Apoe	Tnf,Il1b,Cd86,Cd80,H2-Aa,Fcgr3,Fcgr2b,H2-Aa	M1-Mφ
Myeloid	Langerhans cells	Cd207,Epcam,Cd24a,Itgam,Itgax,Cd209a,Ly75,Adgre1,H2-Aa,Cd74,Sirpa,Runx3,Id2,Cdh1	Itgae,Clec9a,Xcr1,Mgl2,Gr1,Irf4,Batf3,Mafb	moDC
Myeloid	Plasmacytoid Dendritic cells	Tcf4,Irf7,Irf8,Tlr7,Tlr9,Ptprc,Clec9a,Ly6c1,Siglech,Itgax,Sirpa,Bst2,Cd209a	Cd74,Itgam,Mafb,H2-Aa	LC
Myeloid	CCR7+ Dendritic cells	Ccr7,H2-Aa,Cd83,Cd86,Cd74	Cd207,Epcam,Cd86,Cd80,Mgl2,Clec10a,Mafb,Cebpb	pDC
Myeloid	conventional type 1 Dendritic cell	Cd207,Xcr1,Itgae,Batf3,Irf8,Cd24a,Clec9a,Tlr3,Cd141,Thbd,Btla,Itgax,H2-Aa	Itgam,Cx3cr1,Epcam,Sirpa,Cd14,Cdh1,Adgre1,Mafb,Cebpb,Mgl2,Cd209a,Fscn1	iDC
Myeloid	conventional type 2 Dendritic cell	Itgam,Cd301b,Mgl2,Cx3cr1,Sirpa,Irf4,Itgax,Relb,Ccr2,Fcer1a,Irf4,Clec10a,H2-Aa	Cd207,Epcam,Fcgr1,Xcr1,Ly6c1,Cd24a,Itgae,Adgre1,Mafb,Cebpb	cDC1
Myeloid	Fibrocytes	Col1a1,Col4a1,Col3a1,Itgam,Serpinh1,Ly6c1	Cd207,Epcam	cDC2
Myeloid	OC-like cells	Nfatc1,Acp5
Myeloid	Migratory Dendritic cells	Fscn1, Ccr7, Lamp3
None	Myeloid-derived Suppressor cells	Ccr2,Itgam,Il4ra,Itga4,Ly6c,Csf1r,Tgfb1,Il10,Mmp9,Vegfa,Arg1	Itgax,Adgre1,Cd74	M2-Mφ
None	Tissue Resident Macrophages	Adgre1,Itgam,Itgax,Clec10a,Mrc1,Fcgr1,Siglec1,Mgl2,Retnla,Apoe	Cd207,Lyz2,Ly6c1,Ccr2,Cx3cr1	moMφ
None	Inflammatory Dendritic cells	Ccr7,H2-Ab1,Cd83,Cd74,Itgax,Adgre1,Itgam,Lamp2,Cd209a,Fcgr1,Fcer1a,Ly6c,Mrc1,Zbtb46,Cd80,Cd86,	Cd207,Epcam
None	Tissue-resident memory natural killer T cells	Cd3e,Cd3g,Cd3d,Cxcr6,Cxcr4,Cd69,Itgae,Klrb1c,Il4,Ifng,Cd1d1,Ctsw,Xcl1,Nkg7,Tcra,Trac,Klrg1,Klrb1c,Zbtb16,Nrc1	Cd8a,Cd8b1,Trdc	iDC	https://reader.elsevier.com/reader/sd/pii/S009167492100097X?token=849E06667CD1FF0B22AD059C9700CDCE785B8D5BA335470F704925B2CB6ED487300171DA7379D8F526BB4F079633CABA&originRegion=us-east-1&originCreation=20230204202859
None	TRM	Cxcr4,Cxcr6, Itgae, Cd69	Eomes
