## Supplementary material for "4D multimodal wound healing atlas reveals organ-level controls of repair phase transitions": Table S5

### Sheet: Sheet1
Stress Score Genes	Stress Regulon Genes	Transcription Factors	Male Score Genes	Female Score Genes
Atf3	Zfp36	Lin28b	Ddx3y	Tsix
Btg2	Ubc	Tbx2	Kdm5d	Xist
Cebpb	Rhob	Dmtf1	Uty
Cebpd	Pim1	Irx4	Eif1ay
Cldn4	Nfkbiz	Irf3	Zfy
Csrnp1	Nfkbia	Gm14391	Rps4y1
Ctgf	Klf6	Zfp507
Cyr61	Klf4	Zfp981
Dnaja1	Jun	Irf2
Dnajb1	Jund	Zfx
Dusp1	Junb	Gm5141
Dusp2	Ifrd1	Tef
Dusp5	Egr1	Rhox3h
Egr1	Dusp1	Bnc2
Elf3	Dnaja6	Meox1
Fos	Cebpb	Zfp775
Fosb	Btg2	Foxj1
Gadd45b		Zfp619
Gadd45g		Sebox
Hsp90aa1		Gm17067
Hspa1a		Creb1
Hspa1b		Atoh7
Hspb1		Gm14124
Ier2		Nfatc1
Ier3		Tfap2b
Ifrd1		Zfp729a
Irf1		Hoxc11
Jun		Zfp871
Junb		Zfp277
Jund		Rhox3e
Klf2		Zbtb16
Klf4		Bbx
Klf6		Zfp59
Maff		Tfec
Nfkbia		Tfam
Nfkbiz		Zfp786
Nr4a1		Dmrtb1
Nr4a2		Zfp369
Phlda2		Jdp2
Pim1		Zbtb21
Plaur		Tox3
Plk3		Zbtb1
Ppp1r15a		Arx
Rasd1		Thap7
Rhob		Zfp26
Socs3		Gfi1b
Tnfaip3		Foxh1
Ubc		Pou4f2
Zfp36		Satb2
		Rhox2d
		Zfp827
		Gm9048
		Lhx1
		Klf13
		Zfp997
		Pou3f1
		Zfp874b
		Hoxa7
		Sall2
		Batf
		Nfatc4
		Trps1
		Klf9
		Rfx6
		Sall1
		Zbtb14
		Sp1
		Egr4
		Rfx1
		Hoxb3
		Nr1d1
		Ikzf5
		Zfp541
		Zfp366
		Sox12
		Tbx18
		Deaf1
		Rbak
		Setdb1
		Cux1
		B020011L13Rik
		Zbtb40
		Gm14444
		Lbx2
		Pbx1
		Mxd4
		Zeb1
		Fli1
		Neurog3
		Tead3
		Esx1
		Nkx3-2
		Zfp160
		Prox1
		AW146154
		Otx2
		Ferd3l
		Stat5a
		Zfp54
		Zfp84
		Stat2
		Msx2
		Pdx1
		Arid5a
		Mier2
		Tead4
		Six2
		Tfap2c
		Insm1
		Sox15
		Zfp949
		Dach1
		Mxi1
		Hsf3
		Id4
		Zfp174
		Zfp970
		Zfp617
		Smad5
		Rlf
		Nkx6-2
		Jazf1
		Gm2381
		Zic3
		Zfp119b
		Gsx1
		Rhox1
		Zbtb20
		Zfp989
		Neurod1
		Foxb2
		Foxn3
		Erfl
		Tbx15
		Hey2
		Pou5f2
		Sox9
		Zbtb45
		Gm4125
		Nr1h4
		Irf7
		Zfp457
		Tlx1
		Pias2
		Zfp791
		Zfp943
		Zfp873
		Zkscan1
		Zfp112
		Hes7
		Hivep1
		Zfp976
		Camta1
		Tfcp2l1
		Smad7
		Nfatc2
		Zfp74
		Nkx2-1
		Foxo6
		Hinfp
		Hmga2
		Zfp982
		Pou2f2
		Zfp282
		Hmga1b
		Creb3
		Thap3
		Rest
		Ikzf4
		Atf6
		Zfp9
		Zfp68
		Ar
		Zfp455
		Obox5
		Zkscan14
		Tbx22
		Zfp986
		Rxra
		Nfe2l3
		Ahrr
		Snai2
		Zfp148
		Rbpjl
		Emx2
		Zbtb25
		Dlx2
		Sim1
		Creb3l3
		Otp
		Pou2f3
		Runx1
		Gm11007
		4932411N23Rik
		Foxn2
		Zfp995
		Zfp977
		E2f7
		Mafb
		Patz1
		Hoxc9
		Zfp40
		Gm14443
		Csrnp3
		Npas2
		Hoxd13
		Zfp110
		Hmgb3
		Klf1
		Gtf2ird2
		Zfp954
		Mycl
		Dmrtc2
		Hmx2
		Barx2
		Zfat
		Sall4
		Zfp719
		Zbtb7b
		Tcf7l2
		Rhox10
		Tcf21
		Yy1
		Vax1
		Lmx1b
		Gm17655
		Arnt2
		Zkscan3
		Rfx3
		Zfp748
		Cbfb
		Zfp2
		Zfy1
		Zfp534
		Egr2
		Zfp78
		Gm14434
		Etv2
		Lmx1a
		Etv3l
		Zfp622
		2610044O15Rik8
		Mybl1
		Lhx3
		Zfp626
		Neurod4
		Zfp683
		Hoxb2
		Hoxd10
		Hoxb6
		Nr1h5
		Jarid2
		Dmrta1
		Rhox2e
		Zfp384
		Zfp868
		Jund
		Zzz3
		Sp100
		Sox30
		Zfp780b
		Mier1
		Myog
		Rex2
		Maf
		Dmrt1
		Klf7
		Zscan4-ps3
		Spdef
		Nkx2-6
		Zfp992
		Zfp580
		Rhox4a2
		Rhox4a
		Klf3
		Ctcfl
		Zscan4f
		Smarcc2
		Tsc22d3
		Gm9376
		Zfp41
		9130019O22Rik
		Gm44973
		Zfp113
		Zfp58
		Tcf4
		Zfp979
		Foxc2
		Tbx21
		Osr1
		Crebzf
		Zfp831
		Bcl6b
		Dnajc1
		Rhox7b
		Pparg
		Mbtps2
		Zfp329
		Pou5f1
		Rsl1
		Zfp516
		Sp3
		Tal2
		Noto
		Gm32687
		Pax8
		Camta2
		Gata4
		Lhx6
		Zfp709
		Zfp469
		Aire
		Glmp
		Hmgb4
		Prdm9
		Dmrta2
		Foxr1
		Zfp352
		Prdm13
		Gli1
		Ikzf2
		Foxd3
		Foxl1
		Foxa2
		Hoxb7
		Dmrt3
		Zfp708
		Bhlha15
		Pou3f4
		Zfp652
		Zfp760
		Xbp1
		Foxj2
		Pknox1
		Zfp969
		Setdb2
		Sox21
		Mael
		Hand1
		Gm14296
		Gata5
		Smad3
		Obox6
		Zfp654
		Zbtb2
		Baz2b
		Tgif2
		Zfp408
		Irf4
		Ikzf3
		Foxb1
		Zfp526
		Rbpj
		Gmeb2
		Pitx2
		Gm32717
		Zfta
		Zfp715
		Prdm15
		Zfp512
		Zfp7
		Zfp850
		Nsd2
		Six5
		Hsf5
		Zfp442
		Zfp449
		Zfp661
		Zfp931
		Rxrg
		Zfp473
		Mef2c
		Zfp354b
		Zfp182
		Foxe1
		Myc
		Zfp990
		Prdm1
		Gm9040
		Hoxa4
		Tbx20
		Pou6f1
		Zim1
		Zkscan4
		Nfyc
		Zic2
		Gli3
		Zfp846
		Zfp82
		Nfx1
		Aff3
		Zfp560
		Zfp266
		Zfp11
		Smarce1
		Rcor1
		Fezf2
		Bhlhe40
		Rhox2g
		Relb
		Lef1
		Gm14419
		Zfp433
		Neurod2
		Zfp784
		Hoxd4
		Gm9044
		Uncx
		Spic
		Gmeb1
		Hsf1
		Usf2
		Foxk1
		Zfp51
		Zfp938
		E2f3
		Zbtb8a
		Smad6
		Snai1
		Stat1
		Hoxd3
		Gm10033
		Fosl1
		Irx3
		Npas3
		Myod1
		Zfp973
		Foxq1
		Zfp759
		Gm9046
		Tbx10
		Sohlh2
		Zfp281
		Fiz1
		Rarb
		Zfp942
		Zfp169
		Zfp648
		Spi1
		Zfp853
		Arid3c
		Mga
		Hbp1
		Gm3854
		Arnt
		Snai3
		Gm11009
		Bhlha9
		Hmg20a
		Zbtb44
		Foxp4
		Zbtb38
		Gzf1
		Tfeb
		Gata2
		Mynn
		Esrrg
		Pax6
		Zfp958
		Zfp42
		Nkx2-9
		Gm7072
		Nr5a2
		Zfp523
		Zbtb10
		Nkx3-1
		Zfp595
		Klf11
		Gm28557
		Zfp317
		Arntl2
		Zfp142
		Mbd4
		Paxbp1
		Zfp800
		Smad2
		Zfp971
		Plag1
		Nr2e1
		Foxd1
		Rcor3
		Zfpm2
		Vezf1
		Pbx3
		Hnf4a
		D130040H23Rik
		Gm6871
		Gm14401
		Ets1
		Nr5a1
		Mbd2
		Zfp947
		Zfp879
		Sox14
		Zfp746
		Hes3
		Nobox
		Zfp936
		Zscan26
		E2f5
		Ssrp1
		Gm35315
		Stat3
		Foxo4
		Zfp770
		Gtf2i
		Aebp2
		Duxbl1
		Gbx2
		Zfp974
		Tead2
		Zfp97
		Zfp27
		Nfat5
		Zfp472
		Myt1
		Dach2
		Hnf4g
		Gm21915
		Hsfy2
		Atf1
		Thap4
		Zbtb17
		Tsc22d1
		Gm3055
		Gm15446
		Lyl1
		Gm20422
		Hoxd9
		Rhox3a
		Mycn
		Dbx2
		Zfp697
		Zbtb26
		Zfp444
		Npas4
		Tulp3
		Pms1
		Foxf1
		Zfp131
		Zfp810
		Zfp773
		Zfpm1
		Ctcf
		Zfp729b
		Zfp429
		Tfap2e
		Tlx2
		Sp8
		2610021A01Rik
		Usf1
		Mta3
		Elf3
		Ascl3
		Ebf2
		Zfp968
		Mnt
		Creb3l2
		Meis2
		Zfp521
		Zfp993
		Zfp653
		Klf2
		Nr2c2
		Zmat1
		Cebpa
		Zbtb8b
		Elk4
		Zfp597
		Gm29106
		Foxo3
		Tcf12
		Foxp1
		Mlxip
		Prox2
		Obox8
		Rara
		Zbtb4
		Hoxc6
		Nrl
		Vsx2
		Nr4a3
		Ebf4
		Tlx3
		Zfp945
		Mier3
		Mycs
		Zbtb34
		Atf7
		Platr25
		Pax3
		Gm2007
		Irf1
		Zfp286
		Hnf1b
		Nkx1-1
		Tada2b
		Zfp275
		Mkrn2
		Hoxc5
		Pgr
		Gm28360
		Pax9
		Hoxc8
		Ubp1
		Tcf7l1
		Hoxd1
		Zfp341
		Ebf1
		Myb
		Klf6
		Klf17
		Gatad2b
		Usf3
		Gm10770
		Zfp362
		Gm5767
		Gm14410
		Zfp787
		Tgif2lx1
		Zfp583
		Twist1
		Zfp296
		Gm14403
		Sox7
		Carhsp1
		Sohlh1
		Zfp273
		Zfp334
		Snapc4
		Foxp2
		Tulp1
		Elf5
		Zfp119a
		Tfap4
		Zbtb42
		2010315B03Rik
		Foxo1
		Tsc22d2
		E2f2
		Zfp64
		E2f1
		Neurod6
		Neurog1
		Batf3
		Zscan22
		Klf8
		Rhox7a
		Foxl3
		Tcf15
		Rhox2f
		Foxg1
		Rora
		2810021J22Rik
		E2f6
		Zfp946
		Hoxb9
		Rhox9
		Zfp456
		Gm9045
		Glis1
		Bsx
		Hdx
		Cebpd
		Zbtb46
		Hmg20b
		Ncor2
		2610008E11Rik
		Zfp607b
		Gcm1
		Rhox4b
		Dlx3
		Nfkb2
		Tox4
		Zfp672
		Zfp825
		Zhx1
		Spib
		Irf5
		Zfp52
		Fezf1
		Scrt1
		Homez
		4930522L14Rik
		Nr4a2
		Zfp692
		Thap12
		Zfp953
		En1
		Onecut2
		Stat4
		Smad9
		Nfib
		Srebf2
		Gtf3a
		Pitx3
		Glis2
		Zfp948
		Gm21836
		Zfp811
		AI854703
		Nr4a1
		Adnp
		Sim2
		Elf2
		Mitf
		Zkscan6
		Zfy2
		Foxj3
		Zfp128
		Ptf1a
		Cdx2
		Tsc22d4
		Zbtb3
		Yy2
		Zfp870
		Zfp459
		Ascl5
		Tbx19
		Prrxl1
		Plagl1
		Rhox2b
		Hey1
		Hivep3
		Hopx
		Zfp689
		Olig3
		Elk3
		Gtf2ird1
		AU041133
		Sox5
		Zscan25
		Irx6
		Vdr
		Zfp322a
		Zfp513
		Hmgxb4
		Fosb
		Zik1
		Nhlh2
		Prdm5
		Hmx3
		Gm9049
		Zfp141
		Zfp872
		Zfp300
		Zfp663
		5730507C01Rik
		Elf1
		Zfp524
		Nkx6-3
		Six6
		Zfp777
		Zfp109
		Zbtb24
		Zfp966
		En2
		Nkx2-2
		Gm10130
		Zbtb43
		Hoxb8
		Gm4981
		Mafg
		Bach2
		Satb1
		Trerf1
		Zfp536
		Arid1b
		Zfp612
		Rfx7
		Arid3b
		Grhl2
		Tshz3
		L3mbtl4
		Cux2
		Hoxa6
		Rhox6
		Ncoa1
		Terf2
		Sox6
		Zfp985
		Hmgxb3
		Zfp90
		Zscan4c
		A630089N07Rik
		Neurog2
		Nanog
		Zfp81
		Zfp959
		Gm2026
		Rhox12
		Mafk
		Mta2
		Pax4
		Prdm4
		Zfp867
		Zfp120
		Zfp763
		Nfatc3
		Zxdb
		Zbtb5
		Hmga1
		Zfp711
		Zfp691
		Rhox4f
		Zfp276
		Tfap2d
		Arntl
		Gbx1
		Zfp738
		Zfp599
		Zkscan2
		Zfp3
		Thra
		Terf1
		Mta1
		Mzf1
		Ybx2
		Egr3
		Repin1
		Mxd3
		Zbtb7c
		Zfp808
		Tbx3
		Heyl
		Myt1l
		Wt1
		Gm10226
		Nr2e3
		Zfp62
		Zbtb32
		Zfp398
		Zbtb22
		Hic1
		Pou1f1
		Shox2
		Zfp454
		Zfp418
		Nfyb
		Zfp771
		Lrrfip2
		Zfp268
		Cebpe
		Zfp180
		Prdm14
		Pbx4
		Zbtb18
		Zscan4-ps1
		Barhl1
		Zfp551
		Zfp747
		Zfp963
		Gata3
		Smad4
		Gm14322
		Zfp978
		Tcf3
		Rxrb
		Barhl2
		Msgn1
		Pou2f1
		Atoh8
		Bcl11b
		Zic5
		Zfp820
		Rfx5
		Zfp616
		Gm10772
		Klf4
		Esrra
		Tead1
		Onecut3
		Gm12845
		Sp7
		Zfp319
		St18
		Gm14412
		Gm7145
		Zfp579
		Zfp248
		Nfkb1
		Hoxc13
		Gli2
		Zfp933
		Zhx3
		Csde1
		Pknox2
		Atf3
		Zfp687
		Zfp93
		Nfic
		Zfp324
		Zfp869
		Hoxc4
		Rhox4g
		Zfp60
		Hand2
		Zfp935
		Zfp36l2
		9130023H24Rik
		Bcl6
		Zic4
		Nr3c1
		Zfp414
		Zfp998
		Mxd1
		Zfp975
		Zfp512b
		Rhox4c
		Lhx5
		Tbr1
		Hoxc10
		Zfp467
		Gcm2
		Helt
		Trp73
		Zfp865
		Evx1
		Zkscan5
		Baz2a
		Vax2
		Ovol2
		Id1
		Tfap2a
		Ubtfl1
		Elk1
		Esrrb
		Irx2
		Isl1
		Mbd3
		Irf8
		Zfp114
		Zfp426
		Pias3
		Elf4
		Mesp2
		Csdc2
		AI987944
		Zfp46
		Dlx6
		Max
		Lhx9
		Pax2
		Hsf2
		Meiosin
		Zhx2
		Nkx1-2
		Zscan12
		Nr2f6
		Nfil3
		Gata6
		Tox
		Gm14418
		Sry
		Gm14409
		Zfp493
		Phox2a
		Sox10
		Zfp575
		Dmbx1
		Hmx1
		Mef2a
		Klf14
		Tcf23
		Lcor
		Zfp980
		Evx2
		Zfp367
		Foxd2
		Hivep2
		Plagl2
		Zfhx2
		Cebpb
		Mybl2
		Zfp955a
		Zbtb11
		Gm21994
		Hes5
		Tfcp2
		Tub
		Zfp707
		Atf4
		Hoxd12
		Zfp790
		Six1
		Hoxa1
		Rfx8
		Zfp874a
		Tfdp2
		Zfp563
		Zfp655
		Trp63
		Cdc5l
		Rhox2c
		Zscan10
		Nrf1
		Rcor2
		Figla
		Prdm2
		Nfe2
		Zfp688
		Zfp260
		Cic
		Ybx1
		Rhox3g
		Hes6
		Peg3
		Zfp445
		Zfp146
		Zfp316
		Zfp964
		Zfp667
		Runx2
		Zfp267
		Fev
		Tada2a
		Runx3
		Zfp13
		Zfp606
		Alx4
		Zscan21
		Sox13
		Zbtb39
		Srf
		T
		Mnx1
		Ets2
		Gm14326
		Zfp965
		Zfp605
		Rhox11
		Zxdc
		Zfp236
		Dnajc2
		Gm28047
		Zscan29
		Zfp287
		Zfp553
		Gm12258
		Zfp184
		Gata1
		Onecut1
		Pitx1
		Creb3l1
		Foxi2
		Terb1
		Hmgb1
		E2f8
		Tcfl5
		AW822073
		Zfp438
		Zbtb7a
		Bcl11a
		Nr1i3
		Tshz1
		Pax7
		Zfp202
		Atoh1
		Rhox4d
		Zmiz1
		Zfp628
		Bach1
		Nr1d2
		Obox7
		Zscan20
		Zfp984
		Crem
		Id2
		Zfhx4
		Zfp36l1
		Hes2
		Nkx2-4
		Zfp423
		Zfp12
		Zfp618
		Irx1
		Zfp14
		Prrx1
		Zfp647
		Dmrt2
		Alx1
		Zfp987
		Zfp952
		Zfp951
		Nkx2-3
		Zfp92
		Mixl1
		Erf
		Pias4
		Gm4924
		Zfp651
		Foxs1
		Myrfl
		Aff1
		Ebf3
		Ovol1
		Zfp646
		Gm45871
		Gatad2a
		Nfia
		Myf6
		Lbx1
		Zfp866
		Gsc2
		Six3
		Hoxd8
		Foxe3
		Meox2
		Gm14295
		Tox2
		Klf12
		Nr3c2
		Csrnp2
		Zkscan8
		Msx1
		Lin28a
		Klf5
		Rhox2h
		Grhl1
		Rorb
		Maz
		Hlx
		Egr1
		Etv3
		Pou3f2
		Zfp629
		Tcf24
		Nr2f2
		Zfp385a
		Obox3
		Rorc
		Hoxa11
		Sp140
		Twist2
		Meis1
		Nfe2l2
		Ikzf1
		Gm14399
		Zkscan16
		Hoxa10
		Zfp105
		Zbtb41
		Foxm1
		Pou3f3
		Bnc1
		Etv1
		Fosl2
		Hes1
		Lhx2
		Thap2
		Gm4724
		Mecom
		Nhlh1
		Gm32802
		Hnf1a
		Foxi3
		Sox4
		Zfp882
		Barx1
		Zfp932
		Gm14305
		Sp9
		Foxi1
		Prdm16
		Esr1
		Batf2
		Etv5
		Zfp664
		Hmbox1
		Zfp212
		Ovol3
		Zfp972
		Nr0b2
		Gatad1
		Zfp600
		Foxp3
		Zfp788
		Duxf3
		Zfp69
		Klf16
		Scrt2
		Hic2
		Zfp532
		A430033K04Rik
		Sox2
		Zbtb33
		Hoxb13
		Ddit3
		E4f1
		Zfp94
		Sp6
		Zkscan17
		Olig1
		Cphx1
		BC025920
		Hesx1
		Zbtb12
		Lhx4
		Zscan4e
		Msc
		Rhox3c
		Zfp217
		Zfp819
		Wdhd1
		Zfp983
		Stat6
		Mkx
		Obox1
		Zscan4b
		Hoxa3
		Tcf7
		Sox18
		Foxn1
		Csrnp1
		Scx
		Pou6f2
		Zfp420
		Zfp639
		Zfp988
		Smarcc1
		Zfp87
		Zic1
		Tbx1
		Zfp358
		Mis18bp1
		Zfp566
		Zfp157
		Zfp710
		Pou4f3
		Hoxd11
		Pax1
		Pou4f1
		Zfp623
		Zfp941
		Zfp410
		Rhox3f
		Zfp383
		Zfp768
		Zfp558
		Erg
		Mafa
		Zfp91
		Ascl4
		Sox17
		Zfp28
		Zfp335
		Prdm8
		Gm19965
		Zfp111
		Foxa3
		Ahr
		Gm10778
		Zfp940
		Tal1
		Arid3a
		Rela
		Pbrm1
		Aff4
		Hoxa9
		Gm4767
		Zscan4d
		Gabpa
		Aff2
		Zfp446
		Hsf4
		Gm14325
		Gm14408
		Zeb2
		Rslcan18
		Zfp37
		Ppard
		Hmgb2
		Hoxb1
		Zmat3
		Insm2
		Zfp961
		Grhl3
		Tgif2lx2
		Cdx1
		Foxl2
		Zfp644
		Zbtb48
		Gm28363
		Kmt2c
		Atf5
		Zfp53
		Jun
		Isx
		Foxf2
		Pbx2
		Zfp143
		Zfp764
		Zfp239
		Sp2
		Zfp955b
		Sall3
		Myrf
		Srebf1
		Phox2b
		Rreb1
		Zfp72
		Zfp772
		Clock
		Dlx5
		Sox1
		Otx1
		Stat5b
		Zfp568
		Pax5
		Bhlhe22
		Zfp637
		Smad1
		Sub1
		Nr1h3
		Meis3
		Sox3
		Dbx1
		Tulp2
		Tgif1
		Sp110
		Tulp4
		Ncor1
		E2f4
		Zfp386
		Fos
		Zfp24
		Zfp229
		Hhex
		Gm14393
		Emx1
		Mlx
		Cebpg
		Nr1i2
		Zfhx3
		Mef2d
		Foxn4
		Zfp354c
		Zfp934
		Irf9
		Zfp397
		Myf5
		Mlxipl
		Id3
		Tfe3
		Mef2b
		Zfp219
		Zfp458
		Ehf
		Zfp994
		Rfx4
		Npas1
		Rere
		Pias1
		Hlf
		Gm14139
		Zfp65
		Klf10
		Zglp1
		Zbed4
		Zfp930
		Isl2
		Rarg
		Zfp960
		Zfp809
		Bhlhe41
		Nr2c1
		Gm4631
		Hoxa5
		Zfp292
		Sox8
		Maff
		BC024063
		Gm2004
		5430403G16Rik
		Creb5
		Crxos
		Gm10139
		Msx3
		Gcfc2
		Zfp641
		Arid1a
		Zfp607a
		Eomes
		Arid2
		Nr0b1
		Hoxa13
		Gm49345
		Bhlhe23
		Gm21060
		Ppara
		Litaf
		Zscan5b
		Rhox2a
		Nfe2l1
		L3mbtl1
		Klf15
		Zfp799
		Etv6
		Zfp592
		Gm28168
		Zfp263
		Gm21411
		Zfp950
		Crx
		Zfp213
		Gsx2
		Zfp30
		Irf6
		Zfp345
		Zfp474
		Arid4b
		Nfix
		Creb3l4
		Zfp967
		Olig2
		Wiz
		Cdx4
		Zmiz2
		Zfp735
		Zfp189
		Prdm10
		Zbtb6
		Lcorl
		Gsc
		Hoxb5
		Zfp422
		Tbx4
		Mesp1
		Zbed6
		Ubtf
		Tbx6
		Zfp108
		Rax
		Prop1
		Nfxl1
		Dbp
		Mtf1
		Foxk2
		Gm6020
		Trp53
		Mysm1
		Esr2
		Zfp251
		Nkx2-5
		Zfp1
		Zfp354a
		Gm3604
		Etv4
		Zfp85
		Zscan2
		Sp4
		Hoxb4
		Ascl2
		Zbtb37
		Six4
		Nkx6-1
		Thap1
		Zfp101
		Rel
		Lrrfip1
		Zfp39
		Gm44505
		Alx3
		Prdm6
		Foxc1
		Nr1h2
		2210418O10Rik
		E430018J23Rik
		Vsx1
		Hoxa2
		Zfp944
		Gm14308
		Zfp518b
		Tfdp1
		Zscan4-ps2
		Dlx4
		Sp5
		Lhx8
		Zfp740
		Zfp658
		Gfi1
		Ascl1
		Ttf1
		Rhox3a2
		Rhox4e
		Dlx1
		Zbtb49
		Nr6a1
		Atf2
		Zfp574
		Thrb
		Osr2
		Arid5b
		Zfp956
		Zfp677
		Rhox8
		Hoxc12
		Zkscan7
		Foxd4
		Nr2f1
		Foxa1
		Zfp35
		Tbx5
		Zfp235
		Junb
		Zfp937
		Ybx3
		Zfp61
		Sox11
		Rfx2
		Prdm12
		Zfp668
		Gm14406
		Mbd1
		Zfp382
		Tshz2
		Cdip1
		Rhox13
		Mecp2
		Foxr2
		Gm6710
		Irx5
		Glis3
		Arid4a
		Thap11
		Zfp407
		Nfya
		Prrx2
		Zfp712
		Atf6b
		Zfp991
		Zfp758
		Zfp57
		Tcf25
		Tax1bp1
		Khsrp
		Zfp318
		Zfp207
		Plek
		Yeats4
		Nme2
		Hif1a
		Maf1
		Son
		Cebpz
		Epas1
		Setbp1
		Zfp511
		Cpeb1
		Carf
		Ahctf1
		Blzf1
		Mllt10
		Myef2
		Gabpb1
		Rbck1
		Zgpat
		Xpa
		Casz1
		Zfp326
		Cnbp
		Tmf1
		Dmrtc1a
		Plscr1
		Ltf
		Crebl2
		Gpbp1
		Gpbp1l1
		Zfp395
		Fam170a
		Thyn1
		Rfxank
		Cc2d1a
		Zfp280c
		Tfb1m
		Capn15
		Bclaf1
		Parp12
		Zfp280d
		Gabpb2
		Phb
		Zfp503
		L3mbtl3
		Akna
		Ciz1
		Zfp750
		Smarcal1
		Znfx1
		Zfp609
		Tet2
		Nfrkb
		Mideas
		Pura
		Nkrf
		Zfp488
		Preb
		Spz1
		Crebrf
		Purg
		Zfp280b
		Tcf19
		Zfp608
		Adnp2
		Gon4l
		Phtf1
		Rag1
		Zfp706
		D630045J12Rik
		Lyar
		Prdm11
		Purb
