## Supplementary material for "4D multimodal wound healing atlas reveals organ-level controls of repair phase transitions": Table 2

### Sheet: Sheet1
Table 2. Functional hierarchy of wound-activated cell states organized by metacluster
Metacluster Group	Transitional Effectors (TE)	Dominant Signalers (DS)	Central Orchestrators (CO)
IFE Keratinocytes	Spinous II	Keratinocyte Cycling I; Spinous I	Basal IV
HF Keratinocytes	HF I; IRS I; IRS II; Medulla; Cortex; Outer Bulge I; Outer Bulge II; Outer Bulge III	—	—
Sebocytes	—	Sebocyte III; Sebocyte I	—
Fibroblasts	Papillary I; Reticular II; Myofibroblasts II; Myofibroblasts III; Tnc⁺ Fibroblasts	Papillary III	Papillary II; Fascia
Immune Cells	Monocytes I; Macrophages I; Macrophages III; OC-like Cells; cDC2; Neutrophils I; Neutrophils II; NK Cells; T Cells; Tregs	—	—
Endothelial Cells	Tacr1⁺ ECs	Capillary ECs	Proliferating ECs
Muscle	Muscle Progenitors	—	—
Pericytes	—	—	Pericyte I
Schwann Cells	Repair Schwann Cells II	—	—
Adipocytes	Adipocyte I	—	—
