## Supplementary material for "4D multimodal wound healing atlas reveals organ-level controls of repair phase transitions": Table S2

### Sheet: Sheet1
Sample ID	Condition	Number of Mice	Sex	Age	Wound Size	Dissociation Method	Cells Given To Core	Cells Loaded	Sequencing Chemistry	Mean Reads / Cell	Total Reads	Source
YJ001	UWO	2	M(1)/F(1)	P65	5mm	S2 Genomics Singulator™ 200	6.07 x 10^5 nuceli/mL	16692	Chromium Single Cell 3’ v3, 10X Genomics	37245	359336376	This Study
YJ002	D7PW	2	M(2)	P61/P64	5mm	S2 Genomics Singulator™ 200	1.4 x 10^6 nuceli/mL	17160	Chromium Single Cell 3’ v3, 10X Genomics	105835	336132216	This Study
YJ003	D7PW	2	M(1)/F(1)	P69/P61	5mm	S2 Genomics Singulator™ 200	7.80 x 10^5 nuceli/mL	18408	Chromium Single Cell 3’ v3, 10X Genomics	40815	351250087	This Study
YJ004	D15PW	2	M(2)	P69	5mm	S2 Genomics Singulator™ 200	8.97 x 10^5 nuceli/mL	18478	Chromium Single Cell 3’ v3, 10X Genomics	28912	346939821	This Study
YJ005	D15PW	2	F(2)	P69/P61	5mm	S2 Genomics Singulator™ 200	5.22 x 10^5 nuceli/mL	17226	Chromium Single Cell 3’ v3, 10X Genomics	31133	430108258	This Study
YJ006	D30PW	1	F	P78	5mm	S2 Genomics Singulator™ 200	2.90 x 10^5 nuceli/mL	11165	Chromium Single Cell 3’ v3, 10X Genomics	57936	375596234	This Study
YJ007	D30PW	1	M	P78	5mm	S2 Genomics Singulator™ 200	1.38 x 10^5 nuceli/mL	4554	Chromium Single Cell 3’ v3, 10X Genomics	221633	371457380	This Study
YJ011	UW	2	M(1)/F(1)	P60/P62	5mm	S2 Genomics Singulator™ 200	1.29 x 10^5 nuceli/mL		Chromium Single Cell 3’ v4, 10X Genomics	36236	357,358,59	This Study
YJ012	D4PW	2	F(2)	P52	5mm	S2 Genomics Singulator™ 200	1.07 x 10^5 nuceli/mL		Chromium Single Cell 3’ v4, 10X Genomics	21016	308718996	This Study
YJ013	D4PW	2	M(2)	P52/P60	5mm	S2 Genomics Singulator™ 200	1.21x 10^5 nuceli/mL		Chromium Single Cell 3’ v4, 10X Genomics	27208	299836732	This Study
YS001	UWO	5	M(2)/F(3)	P76	5mm	Liberase TL + DNase	1.5 x 10^6 cells/mL	16500	Chromium Single Cell 3’ v3, 10X Genomics	43586	421693703	This Study
YS002	D30PW	5	M(2)/F(3)	P79	5mm	Liberase TL + DNase	7.74 x 10^5 cells/mL	14785	Chromium Single Cell 3’ v3, 10X Genomics	53324	477779766	This Study
YS003	D15PW	5	M(2)/F(3)	P65	5mm	Liberase TL + DNase	5.23 x 10^5 cells/mL	16950	Chromium Single Cell 3’ v3, 10X Genomics	37772	316866435	This Study
YS004	D15PW	5	M(2)/F(3)	P65	5mm	Liberase TL + DNase	4.08 x 10^5 cells/mL	18004	Chromium Single Cell 3’ v3, 10X Genomics	35258	289923341	This Study
YS005	D30PW	4	M(2)/F(2)	P80	5mm	Liberase TL + DNase	2.45 x 10^6 cells/mL	17250	Chromium Single Cell 3’ v3, 10X Genomics	20435	137528614	This Study
YS006	UWO - P	2	M(2)/F(2)	P80	5mm	Liberase TL + DNase	9.68 x 10^5 cells/mL	18874	Chromium Single Cell 3’ v3, 10X Genomics	28179	133622682	This Study
Haensel_UW1	UWO	1	F	P53	NA	Collagenase IA + DNase	NA	NA	Chromium Single Cell 3’ v1, 10X Genomics	40818	262376754	Haensel et al. Cell Reports 2020. GEO Accession GSE142471
Haensel_UW2	UWO	1	F	P53	NA	Collagenase IA + DNase	NA	NA	Chromium Single Cell 3’ v1, 10X Genomics	45728	334320948	Haensel et al. Cell Reports 2020. GEO Accession GSE142471
Haensel_WO1	D4PW	1	F	P53	6 mm	Collagenase IA + DNase	NA	NA	Chromium Single Cell 3’ v1, 10X Genomics	35927	354564405	Haensel et al. Cell Reports 2020. GEO Accession GSE142471
Haensel_WO2	D4PW	1	F	P53	6 mm	Collagenase IA + DNase	NA	NA	Chromium Single Cell 3’ v1, 10X Genomics	36962	289192049	Haensel et al. Cell Reports 2020. GEO Accession GSE142471
Haensel_WO1	D4PW	1	F	P53	6 mm	Collagenase IA + DNase	NA	NA	Chromium Single Cell 3’ v1, 10X Genomics	34049	231192574	Haensel et al. Cell Reports 2020. GEO Accession GSE142471
Vu_v2_1	D7PW	1	F	P63	6 mm	Collagenase IA + DNase	NA	NA	Chromium Single Cell 3’ v2, 10X Genomics	44133	272212764	Vu et al. Cell Reports 2022. GEO Accession GSE188432
Vu_v2_2	D7PW	1	F	P63	6 mm	Collagenase IA + DNase	NA	NA	Chromium Single Cell 3’ v2, 10X Genomics	44444	357908395	Vu et al. Cell Reports 2022. GEO Accession GSE188432
Vu_v3_UW	UWO	1	F	P63	NA	Collagenase IA + DNase	NA	NA	Chromium Single Cell 3’ v3, 10X Genomics	60939	316759117	Vu et al. Cell Reports 2022. GEO Accession GSE188432
Vu_v3_D4PW	D4PW	1	F	P63	6 mm	Collagenase IA + DNase	NA	NA	Chromium Single Cell 3’ v2, 10X Genomics	68427	348086692	Vu et al. Cell Reports 2022. GEO Accession GSE188432
Vu_v3_D7PW	D7PW	1	F	P63	6 mm	Collagenase IA + DNAse	NA	NA	Chromium Single Cell 3’ v2, 10X Genomics	56426	306564740	Vu et al. Cell Reports 2022. GEO Accession GSE188432
Justynski_24	D1PW	1	M	P63-81	4 mm	Liberase TM + DNase	NA	NA	Chromium Single Cell 3’ v2, 10X Genomics	NA	NA	Justynski O, et al. . Elife 2023 Dec 21;12. GEO Accession GSE223660
Justynski_48	D2PW	1	M	P63-81	4 mm	Liberase TM + DNase	NA	NA	Chromium Single Cell 3’ v2, 10X Genomics	NA	NA	Justynski Oet al. 2023 Dec 21;12. GEO Accession GSE223660
