## Supplementary material for "4D multimodal wound healing atlas reveals organ-level controls of repair phase transitions": Table S4

metaclusters	species	total_cells	assigned_clusters
Adipocytes	Mouse	1775	25 (98.3%), 11 (0.7%), 13 (0.2%), 0 (0.1%), 3 (0.1%), 4 (0.1%), 5 (0.1%), 8 (0.1%), 10 (0.1%), 12 (0.1%), 15 (0.1%), 17 (0.1%), 19 (0.1%)
Endothelial	Human	1104	11 (98.3%), 18 (1.1%), 22 (0.2%), 25 (0.2%), 6 (0.1%), 7 (0.1%), 26 (0.1%)
Endothelial cells	Mouse	5781	11 (97.6%), 3 (0.4%), 14 (0.4%), 8 (0.2%), 19 (0.2%), 0 (0.1%), 2 (0.1%), 4 (0.1%), 5 (0.1%), 7 (0.1%), 10 (0.1%), 16 (0.1%), 18 (0.1%), 23 (0.1%), 9 (0%), 12 (0%), 13 (0%), 15 (0%), 17 (0%), 22 (0%), 25 (0%), 29 (0%), 30 (0%)
Fibroblasts	Human	7433	14 (48.8%), 0 (34.2%), 2 (10.1%), 13 (3.8%), 23 (1.7%), 18 (0.9%), 1 (0.1%), 3 (0.1%), 6 (0.1%), 30 (0.1%), 5 (0%), 9 (0%), 11 (0%), 22 (0%), 24 (0%), 25 (0%), 28 (0%)
Fibroblasts	Mouse	44215	2 (39.8%), 0 (38.9%), 13 (13.2%), 14 (6%), 18 (0.8%), 9 (0.2%), 3 (0.1%), 4 (0.1%), 5 (0.1%), 7 (0.1%), 8 (0.1%), 11 (0.1%), 16 (0.1%), 23 (0.1%), 1 (0%), 6 (0%), 10 (0%), 12 (0%), 15 (0%), 17 (0%), 19 (0%), 21 (0%), 22 (0%), 24 (0%), 25 (0%), 27 (0%), 28 (0%), 29 (0%)
HF Keratinocytes	Mouse	31660	9 (25.7%), 3 (22.3%), 16 (15.7%), 6 (10.4%), 10 (8.2%), 21 (3.7%), 27 (2.8%), 28 (2.7%), 11 (1.2%), 15 (0.9%), 18 (0.9%), 0 (0.5%), 1 (0.5%), 13 (0.5%), 4 (0.4%), 5 (0.4%), 7 (0.4%), 24 (0.4%), 29 (0.4%), 12 (0.3%), 19 (0.3%), 20 (0.3%), 2 (0.2%), 8 (0.2%), 14 (0.2%), 22 (0.2%), 23 (0.2%), 17 (0.1%), 25 (0.1%), 30 (0%)
IFE Keratinocytes	Mouse	33680	1 (25.7%), 3 (21.6%), 15 (14.6%), 10 (14.2%), 6 (7.7%), 24 (5.3%), 21 (3.4%), 27 (1.6%), 9 (0.8%), 0 (0.6%), 11 (0.6%), 7 (0.5%), 16 (0.5%), 19 (0.5%), 28 (0.4%), 4 (0.3%), 8 (0.3%), 5 (0.2%), 29 (0.2%), 2 (0.1%), 12 (0.1%), 13 (0.1%), 14 (0.1%), 18 (0.1%), 20 (0.1%), 22 (0.1%), 30 (0.1%), 17 (0%), 23 (0%), 25 (0%)
Immune Cells	Human	10943	8 (40.6%), 26 (15.8%), 4 (14.4%), 7 (13.6%), 12 (9.2%), 5 (4%), 15 (0.7%), 22 (0.6%), 3 (0.2%), 28 (0.2%), 0 (0.1%), 1 (0.1%), 6 (0.1%), 14 (0.1%), 29 (0.1%), 30 (0.1%), 2 (0%), 9 (0%), 10 (0%), 11 (0%), 13 (0%), 18 (0%), 21 (0%), 25 (0%)
Immune cells	Mouse	60125	5 (23.8%), 4 (22.4%), 7 (20.1%), 8 (14.2%), 12 (9.5%), 3 (3.2%), 22 (2.3%), 23 (0.6%), 29 (0.6%), 10 (0.5%), 13 (0.5%), 27 (0.4%), 28 (0.4%), 11 (0.3%), 15 (0.3%), 20 (0.2%), 9 (0.1%), 14 (0.1%), 21 (0.1%), 24 (0.1%), 25 (0.1%), 0 (0%), 1 (0%), 2 (0%), 6 (0%), 16 (0%), 17 (0%), 18 (0%), 19 (0%), 26 (0%), 30 (0%)
Keratinocytes	Human	20976	1 (47.6%), 6 (38.9%), 30 (2.2%), 21 (1.9%), 24 (1.4%), 3 (1.2%), 15 (1.2%), 16 (1%), 10 (0.8%), 20 (0.8%), 9 (0.5%), 18 (0.5%), 8 (0.3%), 12 (0.3%), 22 (0.3%), 29 (0.3%), 11 (0.2%), 4 (0.1%), 5 (0.1%), 13 (0.1%), 0 (0%), 2 (0%), 7 (0%), 14 (0%), 19 (0%), 23 (0%), 26 (0%), 27 (0%), 28 (0%)
Lymphatic Endothelial	Human	288	11 (88.5%), 23 (5.2%), 18 (4.5%), 6 (0.7%), 3 (0.3%), 14 (0.3%), 25 (0.3%)
Mast Cells	Human	1249	22 (91.2%), 15 (2.7%), 1 (1.4%), 3 (0.6%), 8 (0.6%), 28 (0.5%), 0 (0.4%), 6 (0.4%), 2 (0.3%), 18 (0.3%), 30 (0.3%), 4 (0.2%), 9 (0.2%), 12 (0.2%), 13 (0.2%), 24 (0.2%), 27 (0.2%), 21 (0.1%), 23 (0.1%)
Melanocytes	Human	472	23 (95.3%), 3 (3.8%), 0 (0.2%), 8 (0.2%), 22 (0.2%), 30 (0.2%)
Melanocytes	Mouse	966	23 (86.7%), 3 (8.2%), 11 (0.7%), 13 (0.6%), 0 (0.4%), 7 (0.4%), 5 (0.3%), 9 (0.3%), 15 (0.3%), 28 (0.3%), 2 (0.2%), 4 (0.2%), 10 (0.2%), 18 (0.2%), 20 (0.2%), 6 (0.1%), 12 (0.1%), 14 (0.1%), 19 (0.1%), 22 (0.1%), 24 (0.1%)
Muscle cells	Mouse	8788	17 (48.5%), 19 (37.8%), 18 (4.4%), 3 (3.1%), 2 (1.1%), 13 (1%), 23 (0.9%), 0 (0.6%), 28 (0.5%), 14 (0.4%), 4 (0.3%), 5 (0.2%), 7 (0.2%), 11 (0.2%), 8 (0.1%), 9 (0.1%), 10 (0.1%), 15 (0.1%), 16 (0.1%), 20 (0.1%), 1 (0%), 12 (0%), 21 (0%), 22 (0%), 24 (0%), 25 (0%), 27 (0%), 29 (0%)
Pericytes	Human	941	18 (95.2%), 13 (1.6%), 0 (1.4%), 14 (0.9%), 11 (0.4%), 28 (0.3%), 6 (0.1%), 12 (0.1%)
Pericytes	Mouse	2488	18 (82.4%), 11 (7.6%), 13 (2%), 14 (1.2%), 2 (1.1%), 0 (1%), 16 (0.8%), 17 (0.8%), 23 (0.8%), 28 (0.4%), 3 (0.3%), 9 (0.3%), 4 (0.2%), 5 (0.2%), 7 (0.2%), 8 (0.1%), 10 (0.1%), 12 (0.1%), 15 (0.1%), 19 (0.1%)
Red Blood Cells	Mouse	101	3 (28.7%), 7 (11.9%), 22 (8.9%), 4 (7.9%), 5 (6.9%), 12 (6.9%), 13 (5%), 9 (3%), 10 (3%), 11 (3%), 23 (3%), 0 (2%), 2 (2%), 18 (2%), 28 (2%), 8 (1%), 16 (1%), 21 (1%), 25 (1%)
Schwann cells	Mouse	820	23 (75.7%), 3 (9.4%), 13 (4.1%), 17 (3.2%), 0 (1%), 18 (0.9%), 28 (0.9%), 4 (0.7%), 16 (0.6%), 9 (0.5%), 11 (0.5%), 14 (0.5%), 2 (0.4%), 7 (0.4%), 19 (0.4%), 10 (0.2%), 15 (0.2%), 8 (0.1%), 12 (0.1%), 24 (0.1%), 25 (0.1%)
Sebocytes	Mouse	3125	20 (80.9%), 3 (5.9%), 9 (4%), 10 (2.5%), 21 (2.2%), 16 (1%), 12 (0.4%), 15 (0.4%), 24 (0.4%), 0 (0.3%), 5 (0.3%), 8 (0.3%), 11 (0.3%), 2 (0.2%), 7 (0.2%), 25 (0.2%), 28 (0.2%), 4 (0.1%), 13 (0.1%), 19 (0.1%), 30 (0.1%), 6 (0%), 14 (0%), 23 (0%), 27 (0%)
