## Supplementary material for "4D multimodal wound healing atlas reveals organ-level controls of repair phase transitions": Table S1

### Sheet: Sheet2
Paper Title	Year	Author	Cell Types	Unwounded	Mouse Age	Mouse Background	Timepoints	Injury Size	GEO Accesion Number
Commensal microbiome promotes hair follicle regeneration by inducing keratinocyte HIF-1α signaling and glutamine metabolism	2023	Wang	Total Skin - subcutis	No	P21	C57/BL/6J	D11PW	1.44 cm	GSE190175
The Secretome of Irradiated Peripheral Mononuclear Cells Attenuates Hypertrophic Skin Scarring	2023	Vorstandlechner	Total Skin - subcutis	No	P42-P56	Balb/c	D28PW	9mm	GSE156326
Apoptosis recognition receptors regulate skin tissue repair in mice	2023	Justynski	Total Skin - subcutis	No	P42-P63	C57BL/6J	1DPW/2PW	4 mm	GSE223660
Wound healing in aged skin exhibits systems-level alterations in cellular composition and cell-cell communication	2022	Vu	Total Skin - subcutis	Yes	P49/P616	C57BL/6J F	D4PW/D7PW	6mm	GSE188432
Spatial exploration of immune cell heterogeneity in skin functional scar-less wound regeneration model at single-cell resolution	2022	Yang	Total Skin - subcutis	No	P42	C57BL/6J F+M	D7PW/D14PW/D21PW	1.5 cm/0.6 cm	N/A
Multi-omic analysis reveals divergent molecular events in scarring and regenerative wound healing	2022	Maschark	Total Skin - subcutis	Yes	P56-P84	C57/BL/6J F+M	D2PW,D7PW,D14PW,D30PW	6mm	GSE186527
Space-Time Mapping Identifies Concerted Multicellular Patterns and Gene Programs in Healing Wounds and their Conservation in Cancers	2022	Hu	Total Skin - subcutis	Yes	P49-P70	C57/BL/6J	D1PW,D3PW,D7PW,D14PW	8mm	GSE204777
Single-cell analysis of skin immune cells reveals an Angptl4-ifi20b axis that regulates monocyte differentiation during wound healing	2022	Wee	Cd45+ Cells	No	P56	C57Bl/6J and Angptl4-/-	D1PW/D5PW	3 mm	GSE186986
Single-cell transcriptomics reveals the natural product Shi-Bi-Man promotes hair regeneration by activating the FGF pathway in dermal papilla cells	2022	Han	Total Skin - subcutis	Yes	P49	C57BL/6J	N/A	N/A	GSE196677
Defining Epidermal Basal Cell States during Skin Homeostasis and Wound Healing Using Single-Cell Transcriptomics	2020	Haensel	Total Skin - subcutis	Yes	P49	C57BL/6J F	D4PW	6mm	GSE142471
Lef1 expression in fibroblasts maintains developmental potential in adult skin to regenerate wounds	2020	Phan	Total Skin - subcutis	Yes	P21/P2	C57BL/6J M/F	D7PW	2mm p2/8mm p21	GSE153596
Phagocytosis of Wnt inhibitor SFRP4 by late wound macrophages drives chronic Wnt activity for fibrotic skin healing	2020	Gay	Dermis	No	P42-P56	C57BL/6J	D18PW	1.2 cm	GSE141814
Distinct Regulatory Programs Control the Latent Regenerative Potential of Dermal Fibroblasts during Wound Healing	2020	Abbasi	Lin + TdTomato+ and Lin -	Yes	P21-P28	Hic1CreERT2:RosatdTomato	UWO,D8PW, D14PW	8mm and 1.5 cm	GSE108677
The Molecular Anatomy of Mouse Skin during Hair Growth and Rest	2020	Joost	Total Skin - subcutis	Yes	P32-33/P61-63	C57BL/6J	N/A	N/A	GSE129218
Single-cell analysis reveals fibroblast heterogeneity and myeloid-derived adipocyte progenitors in murine skin wounds	2019	Guerrero-Juarez	Dermis	No	P42-P56	Sm22-Cre;tdTomato	D12PW	1.5 cm	GSE113854
